# A SARS-CoV-2 variant elicits an antibody response with a shifted immunodominance hierarchy

**DOI:** 10.1101/2021.10.12.464114

**Authors:** Allison J. Greaney, Tyler N. Starr, Rachel T. Eguia, Andrea N. Loes, Khadija Khan, Farina Karim, Sandile Cele, John E. Bowen, Jennifer K. Logue, Davide Corti, David Veesler, Helen Y. Chu, Alex Sigal, Jesse D. Bloom

**Affiliations:** Basic Sciences Division and Computational Biology Program, Fred Hutchinson Cancer Research Center; Seattle, WA 98109, USA; Department of Genome Sciences & Medical Scientist Training Program, University of Washington; Seattle, WA 98195, USA; Howard Hughes Medical Institute; Chevy Chase, MD 20815, USA; Africa Health Research Institute, Durban 4001, South Africa; School of Laboratory Medicine and Medical Sciences, University of KwaZulu–Natal, Durban 4001, South Africa; Department of Biochemistry, University of Washington, Seattle, WA 98195, USA; Division of Allergy and Infectious Diseases, University of Washington; Seattle, WA 98195, USA; Humabs BioMed SA, a subsidiary of Vir Biotechnology, Bellinzona, Switzerland.

## Abstract

Many SARS-CoV-2 variants have mutations at key sites targeted by antibodies. However, it is unknown if antibodies elicited by infection with these variants target the same or different regions of the viral spike as antibodies elicited by earlier viral isolates. Here we compare the specificities of polyclonal antibodies produced by humans infected with early 2020 isolates versus the B.1.351 variant of concern (also known as Beta or 20H/501Y.V2), which contains mutations in multiple key spike epitopes. The serum neutralizing activity of antibodies elicited by infection with both early 2020 viruses and B.1.351 is heavily focused on the spike receptor-binding domain (RBD). However, within the RBD, B.1.351-elicited antibodies are more focused on the “class 3” epitope spanning sites 443 to 452, and neutralization by these antibodies is notably less affected by mutations at residue 484. Our results show that SARS-CoV-2 variants can elicit polyclonal antibodies with different immunodominance hierarchies.
