## Supplementary File 1 for "A SARS-CoV-2 variant elicits an antibody response with a shifted immunodominance hierarchy"

serum	depletion	NT50	fold_change	percent_RBD	day	post_ic50_bound	sample_type	early_late
participant A (day 120)	pre	861.1639424	43.05819712	97	120	TRUE	early 2020	day 100-150
participant A (day 120)	post	20	43.05819712	97	120	TRUE	early 2020	day 100-150
participant A (day 21)	pre	6881.22457	8.14205032	87	21	FALSE	early 2020	day 30-60
participant A (day 21)	post	845.1464066	8.14205032	87	21	FALSE	early 2020	day 30-60
participant B (day 113)	pre	284.8603719	14.24301859	92	113	TRUE	early 2020	day 100-150
participant B (day 113)	post	20	14.24301859	92	113	TRUE	early 2020	day 100-150
participant B (day 26)	pre	1563.437255	11.48431404	91	26	FALSE	early 2020	day 30-60
participant B (day 26)	post	136.1367557	11.48431404	91	26	FALSE	early 2020	day 30-60
participant C (day 104)	pre	1383.047158	69.15235791	98	104	TRUE	early 2020	day 100-150
participant C (day 104)	post	20	69.15235791	98	104	TRUE	early 2020	day 100-150
participant C (day 32)	pre	3479.699831	125.3667272	99	32	FALSE	early 2020	day 30-60
participant C (day 32)	post	27.75616712	125.3667272	99	32	FALSE	early 2020	day 30-60
participant D (day 33)	pre	830.3844803	2.736580773	63	33	FALSE	early 2020	day 30-60
participant D (day 33)	post	303.4386883	2.736580773	63	33	FALSE	early 2020	day 30-60
participant D (day 76)	pre	1013.710417	5.336357325	81	76	FALSE	early 2020	day 100-150
participant D (day 76)	post	189.9629945	5.336357325	81	76	FALSE	early 2020	day 100-150
participant E (day 104)	pre	706.3696994	35.31848497	97	104	TRUE	early 2020	day 100-150
participant E (day 104)	post	20	35.31848497	97	104	TRUE	early 2020	day 100-150
participant E (day 28)	pre	807.2747498	3.487434202	71	28	FALSE	early 2020	day 30-60
participant E (day 28)	post	231.4809981	3.487434202	71	28	FALSE	early 2020	day 30-60
participant F (day 115)	pre	140.8318843	7.041594214	85	115	TRUE	early 2020	day 100-150
participant F (day 115)	post	20	7.041594214	85	115	TRUE	early 2020	day 100-150
participant F (day 48)	pre	147.6660876	4.099771734	75	48	FALSE	early 2020	day 30-60
participant F (day 48)	post	36.01812423	4.099771734	75	48	FALSE	early 2020	day 30-60
participant G (day 18)	pre	29366.99592	40.36367587	97	18	FALSE	early 2020	day 30-60
participant G (day 18)	post	727.5599978	40.36367587	97	18	FALSE	early 2020	day 30-60
participant G (day 94)	pre	293.0698107	14.65349053	93	94	TRUE	early 2020	day 100-150
participant G (day 94)	post	20	14.65349053	93	94	TRUE	early 2020	day 100-150
participant H (day 152)	pre	640.7287665	3.863613458	74	152	FALSE	early 2020	day 100-150
participant H (day 152)	post	165.8366639	3.863613458	74	152	FALSE	early 2020	day 100-150
participant H (day 61)	pre	1243.263729	3.370657523	70	61	FALSE	early 2020	day 30-60
participant H (day 61)	post	368.8490215	3.370657523	70	61	FALSE	early 2020	day 30-60
participant I (day 102)	pre	587.4090285	11.69565099	91	102	FALSE	early 2020	day 100-150
participant I (day 102)	post	50.22456887	11.69565099	91	102	FALSE	early 2020	day 100-150
participant I (day 26)	pre	140.2477274	6.581280802	84	26	FALSE	early 2020	day 30-60
participant I (day 26)	post	21.31009625	6.581280802	84	26	FALSE	early 2020	day 30-60
participant J (day 121)	pre	504.1600695	25.20800347	96	121	TRUE	early 2020	day 100-150
participant J (day 121)	post	20	25.20800347	96	121	TRUE	early 2020	day 100-150
participant J (day 15)	pre	610.3523693	3.668848152	72	15	FALSE	early 2020	day 30-60
participant J (day 15)	post	166.3607607	3.668848152	72	15	FALSE	early 2020	day 30-60
participant K (day 103)	pre	408.812677	20.44063385	95	103	TRUE	early 2020	day 100-150
participant K (day 103)	post	20	20.44063385	95	103	TRUE	early 2020	day 100-150
participant K (day 29)	pre	354.3817633	7.029377808	85	29	FALSE	early 2020	day 30-60
participant K (day 29)	post	50.4143856	7.029377808	85	29	FALSE	early 2020	day 30-60
participant L (day 35)	pre	614.2458291	12.28913676	91	35	FALSE	early 2020	day 30-60
participant L (day 35)	post	49.98282962	12.28913676	91	35	FALSE	early 2020	day 30-60
participant L (day 99)	pre	169.7355666	5.032618187	80	99	FALSE	early 2020	day 100-150
participant L (day 99)	post	33.72709002	5.032618187	80	99	FALSE	early 2020	day 100-150
participant M (day 26)	pre	2118.601022	5.530511664	81	26	FALSE	early 2020	day 30-60
participant M (day 26)	post	383.0750482	5.530511664	81	26	FALSE	early 2020	day 30-60
participant M (day 97)	pre	396.4319143	1.980999569	49	97	FALSE	early 2020	day 100-150
participant M (day 97)	post	200.1171129	1.980999569	49	97	FALSE	early 2020	day 100-150
participant N (day 110)	pre	35.8121897	1.790609485	44	110	TRUE	early 2020	day 100-150
participant N (day 110)	post	20	1.790609485	44	110	TRUE	early 2020	day 100-150
participant N (day 32)	pre	120.5476369	3.456372621	71	32	FALSE	early 2020	day 30-60
participant N (day 32)	post	34.8769216	3.456372621	71	32	FALSE	early 2020	day 30-60
participant P (day 109)	pre	217.1726218	10.85863109	90	109	TRUE	early 2020	day 100-150
participant P (day 109)	post	20	10.85863109	90	109	TRUE	early 2020	day 100-150
participant P (day 32)	pre	438.2311442	8.539699267	88	32	FALSE	early 2020	day 30-60
participant P (day 32)	post	51.31692938	8.539699267	88	32	FALSE	early 2020	day 30-60
participant Q (day 105)	pre	202.3869888	6.068764301	83	105	FALSE	early 2020	day 100-150
participant Q (day 105)	post	33.3489618	6.068764301	83	105	FALSE	early 2020	day 100-150
participant Q (day 27)	pre	468.0423932	3.094936192	67	27	FALSE	early 2020	day 30-60
participant Q (day 27)	post	151.2284468	3.094936192	67	27	FALSE	early 2020	day 30-60
participant R (day 48)	pre	307.6802113	4.879299644	79	48	FALSE	early 2020	day 30-60
participant R (day 48)	post	63.05827347	4.879299644	79	48	FALSE	early 2020	day 30-60
participant R (day 79)	pre	166.7925349	5.540308973	81	79	FALSE	early 2020	day 100-150
participant R (day 79)	post	30.10527675	5.540308973	81	79	FALSE	early 2020	day 100-150
K007	pre	2067.627899	20.80071592	95	40	FALSE	B.1.351	day 30-60
K007	post	99.40176613	20.80071592	95	40	FALSE	B.1.351	day 30-60
K031	pre	3108.634584	16.28813593	93	34	FALSE	B.1.351	day 30-60
K031	post	190.8526916	16.28813593	93	34	FALSE	B.1.351	day 30-60
K033	pre	4600.806832	13.25672742	92	35	FALSE	B.1.351	day 30-60
K033	post	347.0544945	13.25672742	92	35	FALSE	B.1.351	day 30-60
K040	pre	3369.006933	15.64233513	93	37	FALSE	B.1.351	day 30-60
K040	post	215.3774935	15.64233513	93	37	FALSE	B.1.351	day 30-60
K041	pre	2459.294008	25.03576582	96	30	FALSE	B.1.351	day 30-60
K041	post	98.23122748	25.03576582	96	30	FALSE	B.1.351	day 30-60
K046	pre	1683.43555	7.024258768	85	33	FALSE	B.1.351	day 30-60
K046	post	239.6602411	7.024258768	85	33	FALSE	B.1.351	day 30-60
K114	pre	1138.07855	25.41033124	96	31	FALSE	B.1.351	day 30-60
K114	post	44.78802495	25.41033124	96	31	FALSE	B.1.351	day 30-60
K115	pre	258.8563668	4.859624958	79	27	FALSE	B.1.351	day 30-60
K115	post	53.26673745	4.859624958	79	27	FALSE	B.1.351	day 30-60
K119	pre	5081.755145	40.40438752	97	29	FALSE	B.1.351	day 30-60
K119	post	125.7723593	40.40438752	97	29	FALSE	B.1.351	day 30-60
